# Discovery of Novel Long Non-Coding RNAs with potential role in zebrafish brain regeneration

**DOI:** 10.1101/2024.06.03.597135

**Authors:** Surbhi Kohli, Dasari Abhilash, Hemlata, Priyanka P. Srivastava, Vishantan Kumar, Shilpi Minocha, Ishaan Gupta

## Abstract

Understanding brain regeneration mechanisms is vital for treating neurological conditions. Zebrafish (*Danio rerio*) are an excellent model due to their genetic similarity to humans and strong regenerative abilities. In this study, we identified novel long non-coding RNAs (lncRNAs) in the regenerating zebrafish brain following traumatic brain injury (TBI). RNA sequencing data of the zebrafish telencephalon from the BioStudies database was analyzed for novel long non-coding RNA expression (lncRNA) at control, one day post-lesion (early wound healing), three days post-lesion (cell proliferation), and 14 days post-lesion (differentiation). We identified 689 potential lncRNAs using HISAT2, StringTie, FEELnc, and PhastCon analysis tools. Principal component analysis (PCA) of identified lncRNAs revealed a distinct expression profile at 1-day post-lesion, indicating their significant role in early wound healing.

Weighted Gene Co-expression Network Analysis (WGCNA) identified two modules (brown and turquoise) showing unique expression patterns critical to brain regeneration. Pathway enrichment analysis linked brown module lncRNAs to peptide biosynthesis, cellular amide metabolism, and ribosome biogenesis. In contrast, turquoise module lncRNAs were associated with ion transmembrane transport and cell adhesion pathways. qPCR validation confirmed co-expression patterns of selected lncRNAs and correlated genes, emphasizing their regulatory roles. This study demonstrates that lncRNAs play crucial roles in zebrafish brain regeneration by modulating gene expression during the early wound healing stage. These insights offer potential therapeutic applications of lncRNAs in neuroregenerative medicine.
