## Supplementary table 1 for "Discovery of Novel Long Non-Coding RNAs with potential role in zebrafish brain regeneration"

	gene_id	colors
1	MSTRG.1009.1	turquoise
2	MSTRG.1064.1	turquoise
3	MSTRG.1140.1	turquoise
4	MSTRG.1154.2	turquoise
5	MSTRG.117.1	turquoise
6	MSTRG.117.2	grey
7	MSTRG.11702.2	grey
8	MSTRG.11702.3	green
9	MSTRG.11702.4	grey
10	MSTRG.11722.1	grey
11	MSTRG.11731.1	turquoise
12	MSTRG.11731.2	turquoise
13	MSTRG.11731.3	turquoise
14	MSTRG.11731.4	turquoise
15	MSTRG.11731.5	turquoise
16	MSTRG.11731.6	turquoise
17	MSTRG.11731.7	turquoise
18	MSTRG.11731.8	turquoise
19	MSTRG.11731.9	turquoise
20	MSTRG.11732.1	turquoise
21	MSTRG.11732.2	turquoise
22	MSTRG.11732.3	turquoise
23	MSTRG.11732.4	turquoise
24	MSTRG.11732.5	turquoise
25	MSTRG.11732.6	turquoise
26	MSTRG.120.1	turquoise
27	MSTRG.12031.1	yellow
28	MSTRG.12061.1	brown
29	MSTRG.12071.1	grey
30	MSTRG.12114.6	grey
31	MSTRG.12162.1	turquoise
32	MSTRG.12162.2	turquoise
33	MSTRG.12162.3	grey
34	MSTRG.12162.4	grey
35	MSTRG.1217.1	blue
36	MSTRG.12281.3	grey
37	MSTRG.12353.1	turquoise
38	MSTRG.12353.2	grey
39	MSTRG.12430.1	turquoise
40	MSTRG.12477.15	yellow
41	MSTRG.12477.17	grey
42	MSTRG.12537.7	turquoise
43	MSTRG.12542.1	turquoise
44	MSTRG.12542.2	turquoise
45	MSTRG.12542.3	turquoise
46	MSTRG.1267.1	brown
47	MSTRG.12798.1	turquoise
48	MSTRG.12909.1	turquoise
49	MSTRG.12949.1	turquoise
50	MSTRG.12949.2	turquoise
51	MSTRG.130.1	turquoise
52	MSTRG.130.2	turquoise
53	MSTRG.13012.1	turquoise
54	MSTRG.13072.1	turquoise
55	MSTRG.1336.1	turquoise
56	MSTRG.13475.20	grey
57	MSTRG.13476.1	yellow
58	MSTRG.13476.10	yellow
59	MSTRG.13476.11	yellow
60	MSTRG.13476.12	yellow
61	MSTRG.13476.13	yellow
62	MSTRG.13476.2	brown
63	MSTRG.13476.4	grey
64	MSTRG.13476.5	yellow
65	MSTRG.13476.6	grey
66	MSTRG.13476.7	yellow
67	MSTRG.13476.8	grey
68	MSTRG.13476.9	grey
69	MSTRG.13511.18	grey
70	MSTRG.13634.1	turquoise
71	MSTRG.13960.1	turquoise
72	MSTRG.13999.1	turquoise
73	MSTRG.14026.1	turquoise
74	MSTRG.1415.1	turquoise
75	MSTRG.14158.3	turquoise
76	MSTRG.1416.1	turquoise
77	MSTRG.14182.2	turquoise
78	MSTRG.14218.1	turquoise
79	MSTRG.14222.1	grey
80	MSTRG.1423.1	turquoise
81	MSTRG.14291.1	turquoise
82	MSTRG.14306.1	brown
83	MSTRG.14310.1	blue
84	MSTRG.14317.1	grey
85	MSTRG.14415.1	turquoise
86	MSTRG.14415.2	blue
87	MSTRG.14415.3	green
88	MSTRG.14415.4	grey
89	MSTRG.14415.5	grey
90	MSTRG.14415.6	green
91	MSTRG.14415.7	green
92	MSTRG.14415.8	blue
93	MSTRG.14415.9	turquoise
94	MSTRG.14417.1	turquoise
95	MSTRG.14417.2	grey
96	MSTRG.14421.2	grey
97	MSTRG.14459.2	grey
98	MSTRG.14471.1	blue
99	MSTRG.14493.1	turquoise
100	MSTRG.14493.2	grey
101	MSTRG.14556.1	turquoise
102	MSTRG.14738.1	yellow
103	MSTRG.15009.1	blue
104	MSTRG.15037.1	turquoise
105	MSTRG.15394.1	turquoise
106	MSTRG.15442.1	grey
107	MSTRG.15481.1	turquoise
108	MSTRG.15643.11	green
109	MSTRG.15643.13	yellow
110	MSTRG.15643.14	green
111	MSTRG.15643.15	green
112	MSTRG.15643.16	green
113	MSTRG.15643.17	grey
114	MSTRG.15643.18	yellow
115	MSTRG.15643.21	green
116	MSTRG.15643.24	blue
117	MSTRG.15643.26	yellow
118	MSTRG.15643.27	yellow
119	MSTRG.15643.30	yellow
120	MSTRG.15643.31	grey
121	MSTRG.15643.33	green
122	MSTRG.15643.34	green
123	MSTRG.15643.35	green
124	MSTRG.15643.36	yellow
125	MSTRG.15643.39	green
126	MSTRG.15643.40	green
127	MSTRG.15643.42	green
128	MSTRG.15643.44	brown
129	MSTRG.15643.45	blue
130	MSTRG.15643.46	green
131	MSTRG.15643.48	green
132	MSTRG.15643.50	blue
133	MSTRG.15643.51	grey
134	MSTRG.15643.52	grey
135	MSTRG.15643.53	brown
136	MSTRG.15643.54	green
137	MSTRG.15643.55	yellow
138	MSTRG.15643.56	green
139	MSTRG.15643.57	grey
140	MSTRG.15643.58	brown
141	MSTRG.15643.59	blue
142	MSTRG.15643.60	brown
143	MSTRG.15643.61	grey
144	MSTRG.15643.62	grey
145	MSTRG.15643.63	green
146	MSTRG.15770.1	blue
147	MSTRG.15811.6	grey
148	MSTRG.15811.7	grey
149	MSTRG.15811.8	grey
150	MSTRG.15846.2	turquoise
151	MSTRG.15918.1	turquoise
152	MSTRG.15935.1	brown
153	MSTRG.16349.1	turquoise
154	MSTRG.16390.1	brown
155	MSTRG.16470.1	turquoise
156	MSTRG.16822.2	grey
157	MSTRG.17182.1	turquoise
158	MSTRG.17182.2	turquoise
159	MSTRG.17183.1	turquoise
160	MSTRG.17183.2	grey
161	MSTRG.17266.1	turquoise
162	MSTRG.17636.1	turquoise
163	MSTRG.17756.1	turquoise
164	MSTRG.1787.1	turquoise
165	MSTRG.17910.1	turquoise
166	MSTRG.17911.1	turquoise
167	MSTRG.17911.3	turquoise
168	MSTRG.17911.4	turquoise
169	MSTRG.17911.5	turquoise
170	MSTRG.17911.6	grey
171	MSTRG.17911.7	turquoise
172	MSTRG.17911.8	turquoise
173	MSTRG.1792.1	turquoise
174	MSTRG.17971.2	turquoise
175	MSTRG.17972.1	turquoise
176	MSTRG.17974.1	turquoise
177	MSTRG.17981.1	turquoise
178	MSTRG.18004.2	yellow
179	MSTRG.18017.1	grey
180	MSTRG.18077.5	brown
181	MSTRG.18113.1	turquoise
182	MSTRG.18113.2	grey
183	MSTRG.18113.3	turquoise
184	MSTRG.18113.4	turquoise
185	MSTRG.18263.1	brown
186	MSTRG.18275.1	turquoise
187	MSTRG.18462.1	blue
188	MSTRG.18475.1	turquoise
189	MSTRG.18797.1	turquoise
190	MSTRG.19068.2	yellow
191	MSTRG.1919.1	green
192	MSTRG.1926.1	turquoise
193	MSTRG.1926.2	brown
194	MSTRG.1926.3	grey
195	MSTRG.19339.1	turquoise
196	MSTRG.19339.2	blue
197	MSTRG.19339.3	grey
198	MSTRG.19436.1	turquoise
199	MSTRG.19598.1	turquoise
200	MSTRG.19678.1	blue
201	MSTRG.19678.2	blue
202	MSTRG.19678.3	green
203	MSTRG.19957.1	grey
204	MSTRG.19957.2	green
205	MSTRG.19957.3	blue
206	MSTRG.19957.4	grey
207	MSTRG.19957.5	grey
208	MSTRG.19993.1	turquoise
209	MSTRG.20114.1	turquoise
210	MSTRG.20287.1	turquoise
211	MSTRG.20296.1	turquoise
212	MSTRG.2032.1	turquoise
213	MSTRG.20588.1	turquoise
214	MSTRG.20603.1	turquoise
215	MSTRG.20683.1	turquoise
216	MSTRG.20685.1	turquoise
217	MSTRG.20713.1	turquoise
218	MSTRG.20726.1	turquoise
219	MSTRG.20726.2	turquoise
220	MSTRG.20726.3	turquoise
221	MSTRG.20741.1	turquoise
222	MSTRG.20825.1	turquoise
223	MSTRG.20830.1	turquoise
224	MSTRG.20836.1	blue
225	MSTRG.20838.1	turquoise
226	MSTRG.20886.1	brown
227	MSTRG.20886.2	grey
228	MSTRG.20886.3	grey
229	MSTRG.21164.5	grey
230	MSTRG.21164.6	turquoise
231	MSTRG.21196.1	brown
232	MSTRG.21196.2	brown
233	MSTRG.21248.1	turquoise
234	MSTRG.21248.2	turquoise
235	MSTRG.21279.1	green
236	MSTRG.21334.1	turquoise
237	MSTRG.21383.1	turquoise
238	MSTRG.21459.1	turquoise
239	MSTRG.21570.1	yellow
240	MSTRG.21658.10	grey
241	MSTRG.21673.1	turquoise
242	MSTRG.21687.2	turquoise
243	MSTRG.2170.1	turquoise
244	MSTRG.21855.1	turquoise
245	MSTRG.21920.2	grey
246	MSTRG.21960.1	brown
247	MSTRG.22098.1	turquoise
248	MSTRG.22138.3	turquoise
249	MSTRG.22138.5	turquoise
250	MSTRG.2216.22	turquoise
251	MSTRG.2216.23	grey
252	MSTRG.22172.1	turquoise
253	MSTRG.22177.1	brown
254	MSTRG.22194.2	grey
255	MSTRG.22290.5	blue
256	MSTRG.2242.1	turquoise
257	MSTRG.22422.1	turquoise
258	MSTRG.22435.1	turquoise
259	MSTRG.22435.2	turquoise
260	MSTRG.22626.1	turquoise
261	MSTRG.22699.1	green
262	MSTRG.22699.2	grey
263	MSTRG.22719.1	turquoise
264	MSTRG.22781.1	turquoise
265	MSTRG.22790.1	turquoise
266	MSTRG.23073.1	turquoise
267	MSTRG.23311.1	turquoise
268	MSTRG.23311.2	grey
269	MSTRG.23311.3	grey
270	MSTRG.23311.4	turquoise
271	MSTRG.23502.1	blue
272	MSTRG.23575.1	turquoise
273	MSTRG.23575.2	turquoise
274	MSTRG.23642.1	turquoise
275	MSTRG.23648.1	turquoise
276	MSTRG.23669.1	turquoise
277	MSTRG.23692.1	turquoise
278	MSTRG.23692.2	turquoise
279	MSTRG.23738.1	brown
280	MSTRG.23738.3	grey
281	MSTRG.23848.1	turquoise
282	MSTRG.23883.3	turquoise
283	MSTRG.23901.4	brown
284	MSTRG.23924.2	turquoise
285	MSTRG.24085.1	turquoise
286	MSTRG.24106.1	turquoise
287	MSTRG.24175.1	turquoise
288	MSTRG.24178.1	turquoise
289	MSTRG.24302.1	brown
290	MSTRG.24665.2	grey
291	MSTRG.24665.3	grey
292	MSTRG.24665.4	grey
293	MSTRG.2469.4	brown
294	MSTRG.24773.1	turquoise
295	MSTRG.24775.1	turquoise
296	MSTRG.24891.1	turquoise
297	MSTRG.24905.1	turquoise
298	MSTRG.24905.2	turquoise
299	MSTRG.24906.1	turquoise
300	MSTRG.24906.2	turquoise
301	MSTRG.24962.11	grey
302	MSTRG.24962.12	turquoise
303	MSTRG.24962.13	grey
304	MSTRG.24962.14	grey
305	MSTRG.24962.15	grey
306	MSTRG.24965.1	turquoise
307	MSTRG.24965.2	turquoise
308	MSTRG.24970.1	turquoise
309	MSTRG.24970.2	grey
310	MSTRG.24970.3	grey
311	MSTRG.24970.4	grey
312	MSTRG.25112.1	brown
313	MSTRG.25290.1	grey
314	MSTRG.25290.2	turquoise
315	MSTRG.25291.1	turquoise
316	MSTRG.25319.2	turquoise
317	MSTRG.2534.1	turquoise
318	MSTRG.2545.2	turquoise
319	MSTRG.2545.3	grey
320	MSTRG.25621.1	turquoise
321	MSTRG.25630.1	turquoise
322	MSTRG.25768.1	turquoise
323	MSTRG.25780.1	turquoise
324	MSTRG.25818.1	turquoise
325	MSTRG.25821.3	turquoise
326	MSTRG.25874.1	turquoise
327	MSTRG.26038.1	yellow
328	MSTRG.26091.10	grey
329	MSTRG.26091.11	grey
330	MSTRG.26112.1	yellow
331	MSTRG.26269.1	turquoise
332	MSTRG.26302.3	grey
333	MSTRG.26302.4	turquoise
334	MSTRG.26397.1	grey
335	MSTRG.26397.2	grey
336	MSTRG.26397.3	grey
337	MSTRG.26397.4	yellow
338	MSTRG.26397.5	yellow
339	MSTRG.26397.6	grey
340	MSTRG.26489.1	brown
341	MSTRG.26489.2	grey
342	MSTRG.26494.1	turquoise
343	MSTRG.2656.1	turquoise
344	MSTRG.26724.1	turquoise
345	MSTRG.26725.1	turquoise
346	MSTRG.26728.1	turquoise
347	MSTRG.26728.2	turquoise
348	MSTRG.26728.3	turquoise
349	MSTRG.26729.1	turquoise
350	MSTRG.26801.1	turquoise
351	MSTRG.26827.1	turquoise
352	MSTRG.26829.1	turquoise
353	MSTRG.26955.1	turquoise
354	MSTRG.26957.1	grey
355	MSTRG.26964.1	turquoise
356	MSTRG.26970.1	turquoise
357	MSTRG.27073.2	turquoise
358	MSTRG.2710.1	turquoise
359	MSTRG.27161.1	turquoise
360	MSTRG.27357.3	grey
361	MSTRG.27357.4	turquoise
362	MSTRG.27365.1	turquoise
363	MSTRG.27462.1	turquoise
364	MSTRG.27641.1	blue
365	MSTRG.27642.1	grey
366	MSTRG.27647.3	blue
367	MSTRG.27948.1	turquoise
368	MSTRG.27963.3	turquoise
369	MSTRG.27963.4	grey
370	MSTRG.27963.5	blue
371	MSTRG.27963.6	blue
372	MSTRG.27963.7	yellow
373	MSTRG.27968.1	turquoise
374	MSTRG.28043.1	turquoise
375	MSTRG.28152.1	turquoise
376	MSTRG.28225.1	turquoise
377	MSTRG.28225.2	grey
378	MSTRG.2837.1	turquoise
379	MSTRG.2861.1	turquoise
380	MSTRG.2883.1	turquoise
381	MSTRG.28896.2	turquoise
382	MSTRG.28994.2	grey
383	MSTRG.28994.3	green
384	MSTRG.29000.1	turquoise
385	MSTRG.29032.1	turquoise
386	MSTRG.29039.1	turquoise
387	MSTRG.29094.1	turquoise
388	MSTRG.29100.2	grey
389	MSTRG.29100.8	blue
390	MSTRG.29100.9	blue
391	MSTRG.29101.1	turquoise
392	MSTRG.29107.1	turquoise
393	MSTRG.2912.1	grey
394	MSTRG.2912.2	grey
395	MSTRG.2912.3	grey
396	MSTRG.2912.4	turquoise
397	MSTRG.2912.5	grey
398	MSTRG.2912.6	turquoise
399	MSTRG.2912.7	grey
400	MSTRG.29131.1	turquoise
401	MSTRG.29134.1	turquoise
402	MSTRG.29136.1	turquoise
403	MSTRG.29136.2	turquoise
404	MSTRG.29136.3	turquoise
405	MSTRG.29137.1	turquoise
406	MSTRG.29155.1	turquoise
407	MSTRG.29191.1	turquoise
408	MSTRG.29196.1	turquoise
409	MSTRG.29197.1	turquoise
410	MSTRG.29197.2	turquoise
411	MSTRG.29200.1	turquoise
412	MSTRG.29200.2	turquoise
413	MSTRG.29346.1	green
414	MSTRG.29347.1	yellow
415	MSTRG.29370.2	grey
416	MSTRG.29371.1	grey
417	MSTRG.29543.1	turquoise
418	MSTRG.29773.1	turquoise
419	MSTRG.29860.1	turquoise
420	MSTRG.2998.1	turquoise
421	MSTRG.30080.1	turquoise
422	MSTRG.30263.1	turquoise
423	MSTRG.3038.1	grey
424	MSTRG.3039.2	turquoise
425	MSTRG.3043.1	turquoise
426	MSTRG.30517.1	turquoise
427	MSTRG.30561.1	grey
428	MSTRG.30601.1	grey
429	MSTRG.30671.2	turquoise
430	MSTRG.30671.3	grey
431	MSTRG.30671.4	grey
432	MSTRG.30671.5	turquoise
433	MSTRG.30671.6	grey
434	MSTRG.30671.7	grey
435	MSTRG.30671.8	grey
436	MSTRG.30671.9	grey
437	MSTRG.30675.3	grey
438	MSTRG.30676.2	green
439	MSTRG.30691.1	turquoise
440	MSTRG.30692.1	turquoise
441	MSTRG.30703.1	grey
442	MSTRG.30781.2	grey
443	MSTRG.30781.3	grey
444	MSTRG.30781.4	turquoise
445	MSTRG.30810.1	turquoise
446	MSTRG.30999.1	grey
447	MSTRG.31039.2	brown
448	MSTRG.31044.2	turquoise
449	MSTRG.31051.1	turquoise
450	MSTRG.3111.5	grey
451	MSTRG.31190.1	turquoise
452	MSTRG.31293.1	turquoise
453	MSTRG.31434.33	turquoise
454	MSTRG.31434.34	grey
455	MSTRG.31434.35	turquoise
456	MSTRG.31435.2	grey
457	MSTRG.31513.1	brown
458	MSTRG.31622.1	turquoise
459	MSTRG.31622.2	turquoise
460	MSTRG.31622.3	grey
461	MSTRG.31622.4	grey
462	MSTRG.31623.1	turquoise
463	MSTRG.31623.2	grey
464	MSTRG.31737.1	turquoise
465	MSTRG.31846.1	turquoise
466	MSTRG.32227.4	grey
467	MSTRG.32227.5	grey
468	MSTRG.32227.6	grey
469	MSTRG.32279.1	turquoise
470	MSTRG.32396.1	turquoise
471	MSTRG.32396.2	turquoise
472	MSTRG.32396.3	grey
473	MSTRG.32396.4	turquoise
474	MSTRG.32455.1	turquoise
475	MSTRG.32455.2	grey
476	MSTRG.32499.1	green
477	MSTRG.32558.1	turquoise
478	MSTRG.32646.2	turquoise
479	MSTRG.32652.1	turquoise
480	MSTRG.32725.1	brown
481	MSTRG.33005.1	yellow
482	MSTRG.33010.3	turquoise
483	MSTRG.33039.1	turquoise
484	MSTRG.33069.1	yellow
485	MSTRG.33176.2	grey
486	MSTRG.33256.4	yellow
487	MSTRG.33286.1	turquoise
488	MSTRG.33321.11	yellow
489	MSTRG.33321.12	blue
490	MSTRG.3335.1	turquoise
491	MSTRG.33468.1	turquoise
492	MSTRG.33468.2	turquoise
493	MSTRG.33468.3	turquoise
494	MSTRG.33541.1	green
495	MSTRG.33603.2	turquoise
496	MSTRG.33775.1	turquoise
497	MSTRG.33828.1	turquoise
498	MSTRG.33829.1	turquoise
499	MSTRG.34002.1	turquoise
500	MSTRG.34206.1	turquoise
501	MSTRG.34297.1	turquoise
502	MSTRG.34422.1	turquoise
503	MSTRG.34451.1	turquoise
504	MSTRG.34616.1	turquoise
505	MSTRG.34692.1	turquoise
506	MSTRG.34745.3	grey
507	MSTRG.34752.1	turquoise
508	MSTRG.34821.3	grey
509	MSTRG.34842.1	turquoise
510	MSTRG.34968.1	turquoise
511	MSTRG.34969.1	turquoise
512	MSTRG.35034.1	turquoise
513	MSTRG.35093.1	turquoise
514	MSTRG.35149.1	turquoise
515	MSTRG.35225.1	turquoise
516	MSTRG.35250.1	turquoise
517	MSTRG.35283.1	turquoise
518	MSTRG.35298.1	turquoise
519	MSTRG.35369.2	turquoise
520	MSTRG.35451.1	turquoise
521	MSTRG.36315.3	turquoise
522	MSTRG.36381.1	turquoise
523	MSTRG.36384.4	grey
524	MSTRG.36384.5	grey
525	MSTRG.36414.2	blue
526	MSTRG.36551.1	brown
527	MSTRG.36562.2	turquoise
528	MSTRG.36563.1	grey
529	MSTRG.36564.1	turquoise
530	MSTRG.36609.1	turquoise
531	MSTRG.36616.1	turquoise
532	MSTRG.36622.1	turquoise
533	MSTRG.36625.1	turquoise
534	MSTRG.36642.2	green
535	MSTRG.36696.1	turquoise
536	MSTRG.36795.1	turquoise
537	MSTRG.36833.2	turquoise
538	MSTRG.36833.3	turquoise
539	MSTRG.36855.1	brown
540	MSTRG.36918.1	brown
541	MSTRG.36924.1	turquoise
542	MSTRG.36992.1	turquoise
543	MSTRG.36992.2	turquoise
544	MSTRG.37383.1	turquoise
545	MSTRG.37384.1	turquoise
546	MSTRG.37393.1	turquoise
547	MSTRG.37407.1	blue
548	MSTRG.37479.1	brown
549	MSTRG.37543.213	blue
550	MSTRG.37553.1	brown
551	MSTRG.37568.1	grey
552	MSTRG.37646.1	turquoise
553	MSTRG.37786.1	turquoise
554	MSTRG.37954.2	grey
555	MSTRG.3812.2	blue
556	MSTRG.38148.1	turquoise
557	MSTRG.38285.1	turquoise
558	MSTRG.38285.2	turquoise
559	MSTRG.38285.3	grey
560	MSTRG.38285.4	turquoise
561	MSTRG.38290.2	yellow
562	MSTRG.38302.3	turquoise
563	MSTRG.38348.1	turquoise
564	MSTRG.38394.1	grey
565	MSTRG.38420.1	turquoise
566	MSTRG.38420.2	turquoise
567	MSTRG.38420.3	turquoise
568	MSTRG.38433.17	yellow
569	MSTRG.3845.1	turquoise
570	MSTRG.38482.1	blue
571	MSTRG.38600.2	blue
572	MSTRG.38600.3	yellow
573	MSTRG.38822.1	turquoise
574	MSTRG.38822.2	turquoise
575	MSTRG.38823.1	turquoise
576	MSTRG.39050.1	blue
577	MSTRG.39226.1	turquoise
578	MSTRG.39226.2	turquoise
579	MSTRG.39226.3	grey
580	MSTRG.39334.1	turquoise
581	MSTRG.39341.1	turquoise
582	MSTRG.39365.1	blue
583	MSTRG.39366.1	blue
584	MSTRG.39415.1	turquoise
585	MSTRG.39434.1	grey
586	MSTRG.39514.1	grey
587	MSTRG.39514.2	blue
588	MSTRG.39514.3	brown
589	MSTRG.39514.4	green
590	MSTRG.39514.5	grey
591	MSTRG.39514.6	yellow
592	MSTRG.39514.7	yellow
593	MSTRG.39546.1	brown
594	MSTRG.39546.2	brown
595	MSTRG.39546.3	brown
596	MSTRG.39737.2	turquoise
597	MSTRG.39739.1	grey
598	MSTRG.39861.1	turquoise
599	MSTRG.40068.1	turquoise
600	MSTRG.40232.1	brown
601	MSTRG.40232.2	green
602	MSTRG.40263.1	blue
603	MSTRG.40292.1	turquoise
604	MSTRG.40335.1	turquoise
605	MSTRG.40463.1	turquoise
606	MSTRG.40604.1	yellow
607	MSTRG.40715.1	yellow
608	MSTRG.40715.2	grey
609	MSTRG.40715.3	grey
610	MSTRG.40716.1	grey
611	MSTRG.40716.2	grey
612	MSTRG.40716.3	grey
613	MSTRG.40775.1	grey
614	MSTRG.41028.1	turquoise
615	MSTRG.4107.1	turquoise
616	MSTRG.41301.2	grey
617	MSTRG.41483.1	grey
618	MSTRG.41483.2	turquoise
619	MSTRG.4157.1	brown
620	MSTRG.41582.1	turquoise
621	MSTRG.4166.1	turquoise
622	MSTRG.4169.1	turquoise
623	MSTRG.4176.1	turquoise
624	MSTRG.42154.10	grey
625	MSTRG.42154.8	grey
626	MSTRG.42154.9	grey
627	MSTRG.42159.1	turquoise
628	MSTRG.42159.2	turquoise
629	MSTRG.42159.3	grey
630	MSTRG.42282.1	turquoise
631	MSTRG.42298.1	turquoise
632	MSTRG.4265.1	turquoise
633	MSTRG.42727.1	turquoise
634	MSTRG.42741.1	turquoise
635	MSTRG.42752.1	turquoise
636	MSTRG.42883.1	grey
637	MSTRG.42893.1	turquoise
638	MSTRG.42959.1	grey
639	MSTRG.42959.2	grey
640	MSTRG.42959.3	turquoise
641	MSTRG.42959.4	grey
642	MSTRG.42959.5	turquoise
643	MSTRG.42959.6	turquoise
644	MSTRG.42959.7	turquoise
645	MSTRG.42959.8	grey
646	MSTRG.42959.9	turquoise
647	MSTRG.4379.1	turquoise
648	MSTRG.4384.1	turquoise
649	MSTRG.4392.2	turquoise
650	MSTRG.4394.1	turquoise
651	MSTRG.4535.1	turquoise
652	MSTRG.4538.1	turquoise
653	MSTRG.4539.1	turquoise
654	MSTRG.4540.1	turquoise
655	MSTRG.4540.2	turquoise
656	MSTRG.4932.1	turquoise
657	MSTRG.5003.1	turquoise
658	MSTRG.525.2	turquoise
659	MSTRG.5322.7	turquoise
660	MSTRG.5322.8	blue
661	MSTRG.5327.2	turquoise
662	MSTRG.5393.2	blue
663	MSTRG.5412.1	turquoise
664	MSTRG.5419.1	turquoise
665	MSTRG.5424.1	turquoise
666	MSTRG.5425.1	turquoise
667	MSTRG.5513.1	green
668	MSTRG.5615.5	grey
669	MSTRG.565.1	green
670	MSTRG.5652.1	turquoise
671	MSTRG.5653.1	turquoise
672	MSTRG.5689.1	turquoise
673	MSTRG.5690.1	turquoise
674	MSTRG.5712.2	turquoise
675	MSTRG.5714.1	turquoise
676	MSTRG.5968.1	turquoise
677	MSTRG.6204.2	grey
678	MSTRG.6204.3	turquoise
679	MSTRG.6235.9	turquoise
680	MSTRG.6335.1	turquoise
681	MSTRG.6438.1	brown
682	MSTRG.915.1	turquoise
683	MSTRG.9182.1	yellow
684	MSTRG.9413.1	green
685	MSTRG.9414.1	grey
686	MSTRG.955.1	turquoise
687	MSTRG.9810.1	turquoise
688	MSTRG.9811.1	turquoise
