## Supplementary table 2 for "Discovery of Novel Long Non-Coding RNAs with potential role in zebrafish brain regeneration"

brown_transcript_id	turquoise_transcript_id
MSTRG.15643.44	MSTRG.11731.1
MSTRG.15643.53	MSTRG.11731.2
MSTRG.15643.58	MSTRG.11731.3
MSTRG.15643.60	MSTRG.11731.4
MSTRG.21960.1	MSTRG.11731.5
MSTRG.32725.1	MSTRG.11731.6
MSTRG.39546.2	MSTRG.11731.7
MSTRG.39546.3	MSTRG.11731.8
MSTRG.6438.1	MSTRG.11731.9
	MSTRG.11732.1
	MSTRG.11732.2
	MSTRG.11732.3
	MSTRG.11732.4
	MSTRG.11732.5
	MSTRG.11732.6
	MSTRG.12353.1
	MSTRG.13634.1
	MSTRG.14291.1
	MSTRG.17266.1
	MSTRG.17910.1
	MSTRG.17911.1
	MSTRG.17911.3
	MSTRG.17911.4
	MSTRG.17911.5
	MSTRG.17911.7
	MSTRG.17911.8
	MSTRG.17971.2
	MSTRG.17972.1
	MSTRG.17974.1
	MSTRG.17981.1
	MSTRG.20287.1
	MSTRG.20741.1
	MSTRG.21164.6
	MSTRG.21687.2
	MSTRG.22781.1
	MSTRG.23642.1
	MSTRG.23669.1
	MSTRG.24962.12
	MSTRG.24970.1
	MSTRG.25290.2
	MSTRG.25291.1
	MSTRG.2545.2
	MSTRG.25780.1
	MSTRG.27073.2
	MSTRG.29131.1
	MSTRG.29134.1
	MSTRG.29136.1
	MSTRG.29136.2
	MSTRG.29136.3
	MSTRG.29137.1
	MSTRG.29860.1
	MSTRG.30671.2
	MSTRG.30671.5
	MSTRG.30781.4
	MSTRG.31846.1
	MSTRG.32396.1
	MSTRG.32396.2
	MSTRG.32396.4
	MSTRG.33286.1
	MSTRG.33468.1
	MSTRG.33468.2
	MSTRG.33468.3
	MSTRG.35283.1
	MSTRG.35298.1
	MSTRG.35369.2
	MSTRG.35451.1
	MSTRG.36696.1
	MSTRG.38302.3
	MSTRG.39334.1
	MSTRG.39341.1
	MSTRG.39737.2
	MSTRG.525.2
	MSTRG.5327.2
	MSTRG.5412.1
	MSTRG.6235.9
	MSTRG.9810.1
	MSTRG.9811.1
